# Accurate detection of shared genetic architecture from GWAS summary statistics in the small-sample context

**DOI:** 10.1101/2022.10.13.512103

**Authors:** Thomas W. Willis, Chris Wallace

## Abstract

Assessment of the genetic similarity between two phenotypes can provide insight into a common genetic aetiology and inform the use of pleiotropy-informed, cross-phenotype analytical methods to identify novel genetic associations. The genetic correlation is a well-known means of quantifying and testing for genetic similarity between traits, but its estimates are subject to comparatively large sampling error. This makes it unsuitable for use in a small-sample context. We discuss the use of a nonparametric test of genetic similarity first introduced by Li et al. for application to GWAS summary statistics. We establish that the null distribution of the test statistic is modelled better by an extreme value distribution than a transformation of the standard exponential distribution as originally recommended by Li and colleagues. We show with simulation studies and real data from GWAS of 18 phenotypes from the UK Biobank that the test is to be preferred for use with small sample sizes, particularly when genetic effects are few and large, outperforming the genetic correlation and another nonparametric statistical test of independence. We find the test suitable for the detection of genetic similarity in the rare disease context.

**Author summary:** The genome-wide association study (GWAS) is a method used to identify genetic variants which contribute to the risk of developing disease. These genetic variants are frequently shared between conditions, such that the study of the genetic basis of one disease can be informed by knowledge of another, similar disease. This approach can be productive where the disease in question is rare such that a GWAS has less power to associate variants with the disease, but there exist larger GWAS of similar diseases. Existing methods do not measure genetic similarity precisely when patients are few. Here we assess a previously published method of testing for genetic similarity between pairs of diseases using GWAS data, the ‘GPS’ test, against three other methods with the use of real and simulated data. We present a new computational procedure for carrying out the test and show that the GPS test is superior to its comparators in identifying genetic similarity when the sample size is small and when the genetic similarity signal is less strong. Use of the test will enable accurate detection of genetic similarity and the study of rarer conditions using data from better-characterised diseases.
