## Supplementary material for "Accurate detection of shared genetic architecture from GWAS summary statistics in the small-sample context": Data S4

trait_A	trait_B	trait_A_code	trait_B_code	A_cases	B_cases	AB_cases	P(AB|A)	P(AB|B)	A_controls	B_controls	AB_controls	A_cases.gwas	B_cases.gwas	A_controls.gwas	B_controls.gwas	rho
lupus	asthma	20002_1381	20002_1111	649	58258	94	0.144838212634823	0.0016135123073226	501721	444112	443557	415	41934	360726	319207	0.0258655401396981
rheumatoid arthritis	asthma	20002_1464	20002_1111	5658	58258	871	0.153941322021916	0.014950736379553	496712	444112	439325	4017	41934	357124	319207	0.0786565772207898
asthma	IBS	20002_1111	20002_1154	58258	11487	1931	0.0331456623982972	0.168103073039088	444112	490883	434556	41934	8537	319207	352604	0.117302192739099
lupus	IBS	20002_1381	20002_1154	649	11487	34	0.0523882896764253	0.00295986767650387	501721	490883	490268	415	8537	360726	352604	0.0176705344223982
eczema/derm	IBS	20002_1452	20002_1154	12543	11487	582	0.0464003826835685	0.0506659702272134	489827	490883	478922	9321	8537	351820	352604	0.0706630826968046
CD	IBS	20002_1462	20002_1154	1476	11487	34	0.0230352303523035	0.00295986767650387	500894	490883	489441	1096	8537	360045	352604	0.0162404812926028
rheumatoid arthritis	IBS	20002_1464	20002_1154	5658	11487	190	0.0335807705903146	0.0165404370157569	496712	490883	485415	4017	8537	357124	352604	0.0389407143703565
osteoarthritis	IBS	20002_1465	20002_1154	40680	11487	1810	0.0444936086529007	0.157569426308	461690	490883	452013	30046	8537	331095	352604	0.120202140629657
hypercholesterolaemia	IBS	20002_1473	20002_1154	61624	11487	1421	0.0230591977151759	0.12370505789153	440746	490883	430680	43957	8537	317184	352604	0.0984882731907218
hayfever	IBS	22126	20002_1154	27696	11487	826	0.0298238012709417	0.0719073735527118	474674	490883	464013	20904	8537	70883	352604	0.0786266804775766
UC	IBS	K51	20002_1154	4104	11487	113	0.0275341130604288	0.00983720727779229	498266	490883	486892	2143	8537	359051	352604	0.0296573440424931
cholelithiasis	IBS	K80	20002_1154	22476	11487	842	0.0374621818828973	0.0733002524593018	479894	490883	469249	10520	8537	350674	352604	0.0815505303679403
asthma	hypothyroidism	20002_1111	20002_1226	58258	24253	3311	0.0568333962717567	0.136519193501835	444112	478117	423170	41934	17574	319207	343567	0.149508622757266
IBS	hypothyroidism	20002_1154	20002_1226	11487	24253	820	0.0713850439627405	0.0338102502783161	490883	478117	467450	8537	17574	352604	343567	0.0794345664322903
lupus	hypothyroidism	20002_1381	20002_1226	649	24253	95	0.146379044684129	0.00391704119078052	501721	478117	477563	415	17574	360726	343567	0.0310453655297718
eczema/derm	hypothyroidism	20002_1452	20002_1226	12543	24253	597	0.0475962688352069	0.0246155114831155	489827	478117	466171	9321	17574	351820	343567	0.0664166575471141
CD	hypothyroidism	20002_1462	20002_1226	1476	24253	53	0.0359078590785908	0.00218529666433019	500894	478117	476694	1096	17574	360045	343567	0.0202302879661315
rheumatoid arthritis	hypothyroidism	20002_1464	20002_1226	5658	24253	480	0.0848356309650053	0.0197913660165753	496712	478117	472939	4017	17574	357124	343567	0.0623782496402586
osteoarthritis	hypothyroidism	20002_1465	20002_1226	40680	24253	2901	0.0713126843657817	0.119614068362677	461690	478117	440338	30046	17574	331095	343567	0.144975436970925
hypercholesterolaemia	hypothyroidism	20002_1473	20002_1226	61624	24253	4579	0.0743054654030897	0.188801385395621	440746	478117	421072	43957	17574	317184	343567	0.178818426096563
hayfever	hypothyroidism	22126	20002_1226	27696	24253	1279	0.0461799537839399	0.0527357440316662	474674	478117	451700	20904	17574	70883	343567	0.0957134717999994
glaucoma	hypothyroidism	6148_2	20002_1226	7295	24253	398	0.0545579163810829	0.0164103409887437	495075	478117	471220	5092	17574	112798	343567	0.0546222940681294
MD	hypothyroidism	6148_5	20002_1226	3880	24253	294	0.0757731958762887	0.0121222116851524	498490	478117	474531	2726	17574	115164	343567	0.0482215085285576
leiomyoma	hypothyroidism	D25	20002_1226	9604	24253	665	0.0692419825072886	0.0274192883354637	492766	478117	469178	5507	17574	355687	343567	0.071464824666224
UC	hypothyroidism	K51	20002_1226	4104	24253	179	0.0436159844054581	0.00738053024368119	498266	478117	474192	2143	17574	359051	343567	0.0367256003079613
cholelithiasis	hypothyroidism	K80	20002_1226	22476	24253	1726	0.0767930236696921	0.0711664536346019	479894	478117	457367	10520	17574	350674	343567	0.114863441917883
rheumatoid arthritis	lupus	20002_1464	20002_1381	5658	649	54	0.0095440084835631	0.0832049306625578	496712	501721	496117	4017	415	357124	360726	0.0317934862519787
asthma	eczema/derm	20002_1111	20002_1452	58258	12543	3674	0.0630643001819493	0.292912381407957	444112	489827	435243	41934	9321	319207	351820	0.17639740712191
lupus	eczema/derm	20002_1381	20002_1452	649	12543	16	0.024653312788906	0.00127561189508092	501721	489827	489194	415	9321	360726	351820	0.0111382141808127
CD	eczema/derm	20002_1462	20002_1452	1476	12543	47	0.0318428184281843	0.00374710994180021	500894	489827	488398	1096	9321	360045	351820	0.0192152220405008
rheumatoid arthritis	eczema/derm	20002_1464	20002_1452	5658	12543	134	0.023683280311064	0.0106832496213027	496712	489827	484303	4017	9321	357124	351820	0.0320825282000421
osteoarthritis	eczema/derm	20002_1465	20002_1452	40680	12543	1302	0.0320058997050148	0.10380291796221	461690	489827	450449	30046	9321	331095	351820	0.0971531744586063
hypercholesterolaemia	eczema/derm	20002_1473	20002_1452	61624	12543	1354	0.0219719589770219	0.107948656621223	440746	489827	429557	43957	9321	317184	351820	0.0962069256889627
hayfever	eczema/derm	22126	20002_1452	27696	12543	1372	0.0495378393991912	0.109383720003189	474674	489827	463503	20904	9321	70883	351820	0.106317663518579
UC	eczema/derm	K51	20002_1452	4104	12543	91	0.0221734892787524	0.00725504265327274	498266	489827	485814	2143	9321	359051	351820	0.0265170941408788
cholelithiasis	eczema/derm	K80	20002_1452	22476	12543	527	0.0234472326036661	0.0420154667942279	479894	489827	467878	10520	9321	350674	351820	0.0625448679236764
asthma	CD	20002_1111	20002_1462	58258	1476	217	0.00372481032647877	0.147018970189702	444112	500894	442853	41934	1096	319207	360045	0.0393017730821423
lupus	CD	20002_1381	20002_1462	649	1476	3	0.00462249614791988	0.00203252032520325	501721	500894	500248	415	1096	360726	360045	0.00500281468897075
rheumatoid arthritis	CD	20002_1464	20002_1462	5658	1476	37	0.00653941322021916	0.0250677506775068	496712	500894	495273	4017	1096	357124	360045	0.0184241967240492
hayfever	CD	22126	20002_1462	27696	1476	67	0.00241912189485846	0.0453929539295393	474674	500894	473265	20904	1096	70883	360045	0.0225238456516824
asthma	osteoarthritis	20002_1111	20002_1465	58258	40680	5867	0.100707199011295	0.144223205506391	444112	461690	409299	41934	30046	319207	331095	0.196220821611909
lupus	osteoarthritis	20002_1381	20002_1465	649	40680	83	0.12788906009245	0.00204031465093412	501721	461690	461124	415	30046	360726	331095	0.0252750384983718
CD	osteoarthritis	20002_1462	20002_1465	1476	40680	132	0.0894308943089431	0.00324483775811209	500894	461690	460346	1096	30046	360045	331095	0.0310720820711803
rheumatoid arthritis	osteoarthritis	20002_1464	20002_1465	5658	40680	607	0.107281724991163	0.01492133726647	496712	461690	456639	4017	30046	357124	331095	0.0669358789544878
hayfever	osteoarthritis	22126	20002_1465	27696	40680	1874	0.0676632004621606	0.0460668633235005	474674	461690	435868	20904	30046	70883	331095	0.114235518281213
UC	osteoarthritis	K51	20002_1465	4104	40680	357	0.0869883040935673	0.00877581120943953	498266	461690	457943	2143	30046	359051	331095	0.0509359125741201
asthma	hypercholesterolaemia	20002_1111	20002_1473	58258	61624	7016	0.120429812214631	0.113851746072959	444112	440746	389504	41934	43957	319207	317184	0.208125249873401
lupus	hypercholesterolaemia	20002_1381	20002_1473	649	61624	74	0.11402157164869	0.00120083084512528	501721	440746	440171	415	43957	360726	317184	0.022736449781664
CD	hypercholesterolaemia	20002_1462	20002_1473	1476	61624	115	0.0779132791327913	0.00186615604310009	500894	440746	439385	1096	43957	360045	317184	0.0290307996719799
rheumatoid arthritis	hypercholesterolaemia	20002_1464	20002_1473	5658	61624	903	0.159597030752916	0.014653381799299	496712	440746	435991	4017	43957	357124	317184	0.0796754818411219
osteoarthritis	hypercholesterolaemia	20002_1465	20002_1473	40680	61624	7697	0.189208456243854	0.124902635336882	461690	440746	407763	30046	43957	331095	317184	0.228129729061011
hayfever	hypercholesterolaemia	22126	20002_1473	27696	61624	2469	0.0891464471403813	0.0400655588731663	474674	440746	415519	20904	43957	70883	317184	0.129119957961182
UC	hypercholesterolaemia	K51	20002_1473	4104	61624	502	0.122319688109162	0.00814617681422822	498266	440746	437144	2143	43957	359051	317184	0.0589753942376075
asthma	hayfever	20002_1111	22126	58258	27696	6499	0.111555494524357	0.234654823801271	444112	474674	422915	41934	20904	319207	70883	0.221519973599501
lupus	hayfever	20002_1381	22126	649	27696	35	0.0539291217257319	0.00126372039283651	501721	474674	474060	415	20904	360726	70883	0.0162174785798155
rheumatoid arthritis	hayfever	20002_1464	22126	5658	27696	206	0.0364086249558148	0.00743789716926632	496712	474674	469222	4017	20904	357124	70883	0.0399850710351049
asthma	glaucoma	20002_1111	6148_2	58258	7295	949	0.0162896082941399	0.130089102124743	444112	495075	437766	41934	5092	319207	112798	0.0812781924389517
IBS	glaucoma	20002_1154	6148_2	11487	7295	184	0.0160181074257857	0.0252227553118574	490883	495075	483772	8537	5092	352604	112798	0.0376060355548933
lupus	glaucoma	20002_1381	6148_2	649	7295	11	0.0169491525423729	0.00150788211103496	501721	495075	494437	415	5092	360726	112798	0.00931224662229526
eczema/derm	glaucoma	20002_1452	6148_2	12543	7295	175	0.0139520051024476	0.023989033584647	489827	495075	482707	9321	5092	351820	112798	0.0365977041899519
CD	glaucoma	20002_1462	6148_2	1476	7295	21	0.0142276422764228	0.00287868403015764	500894	495075	493620	1096	5092	360045	112798	0.0128184335382399
rheumatoid arthritis	glaucoma	20002_1464	6148_2	5658	7295	107	0.0189112760692824	0.0146675805346127	496712	495075	489524	4017	5092	357124	112798	0.0290643537633814
osteoarthritis	glaucoma	20002_1465	6148_2	40680	7295	806	0.0198131760078663	0.110486634681289	461690	495075	455201	30046	5092	331095	112798	0.0771756922922146
hypercholesterolaemia	glaucoma	20002_1473	6148_2	61624	7295	1408	0.0228482409450863	0.193008910212474	440746	495075	434859	43957	5092	317184	112798	0.101037796263501
hayfever	glaucoma	22126	6148_2	27696	7295	326	0.0117706528018486	0.0446881425633996	474674	495075	467705	20904	5092	70883	112798	0.0494295922299984
leiomyoma	glaucoma	D25	6148_2	9604	7295	116	0.0120783007080383	0.0159013022618232	492766	495075	485587	5507	5092	355687	112798	0.0300059326936977
UC	glaucoma	K51	6148_2	4104	7295	74	0.0180311890838207	0.0101439342015079	498266	495075	491045	2143	5092	359051	112798	0.0241391293721113
cholelithiasis	glaucoma	K80	6148_2	22476	7295	347	0.0154386901583912	0.0475668265935572	479894	495075	472946	10520	5092	350674	112798	0.0510246789292844
asthma	MD	20002_1111	6148_5	58258	3880	530	0.0090974630093721	0.13659793814433	444112	498490	440762	41934	2726	319207	115164	0.0610515889570104
IBS	MD	20002_1154	6148_5	11487	3880	112	0.00975015234613041	0.0288659793814433	490883	498490	487115	8537	2726	352604	115164	0.0296054135546712
lupus	MD	20002_1381	6148_5	649	3880	9	0.0138674884437596	0.00231958762886598	501721	498490	497850	415	2726	360726	115164	0.00879050313225505
eczema/derm	MD	20002_1452	6148_5	12543	3880	98	0.00781312285737065	0.0252577319587629	489827	498490	486045	9321	2726	351820	115164	0.0274767155161119
CD	MD	20002_1462	6148_5	1476	3880	15	0.0101626016260163	0.0038659793814433	500894	498490	497029	1096	2726	360045	115164	0.010972843068442
rheumatoid arthritis	MD	20002_1464	6148_5	5658	3880	64	0.0113114174620007	0.0164948453608247	496712	498490	492896	4017	2726	357124	115164	0.0227681757640196
osteoarthritis	MD	20002_1465	6148_5	40680	3880	490	0.0120452310717797	0.126288659793814	461690	498490	458300	30046	2726	331095	115164	0.0611358400017224
hypercholesterolaemia	MD	20002_1473	6148_5	61624	3880	708	0.0114890302479553	0.182474226804124	440746	498490	437574	43957	2726	317184	115164	0.0714549840724362
hayfever	MD	22126	6148_5	27696	3880	238	0.00859329867128827	0.061340206185567	474674	498490	471032	20904	2726	70883	115164	0.0422121512224966
glaucoma	MD	6148_2	6148_5	7295	3880	184	0.0252227553118574	0.0474226804123711	495075	498490	491379	5092	2726	112798	115164	0.0446753426330178
leiomyoma	MD	D25	6148_5	9604	3880	58	0.00603915035401916	0.0149484536082474	492766	498490	488944	5507	2726	355687	115164	0.021361202002302
UC	MD	K51	6148_5	4104	3880	33	0.00804093567251462	0.00850515463917526	498266	498490	494419	2143	2726	359051	115164	0.016084181255755
cholelithiasis	MD	K80	6148_5	22476	3880	233	0.0103666132763837	0.0600515463917526	479894	498490	476247	10520	2726	350674	115164	0.0423918765896357
asthma	leiomyoma	20002_1111	D25	58258	9604	1333	0.0228809777197981	0.138796334860475	444112	492766	435841	41934	5507	319207	355687	0.0963443985847705
IBS	leiomyoma	20002_1154	D25	11487	9604	321	0.027944633063463	0.0334235735110371	490883	492766	481600	8537	5507	352604	355687	0.0503930430844815
lupus	leiomyoma	20002_1381	D25	649	9604	23	0.0354391371340524	0.00239483548521449	501721	492766	492140	415	5507	360726	355687	0.0140369910990582
eczema/derm	leiomyoma	20002_1452	D25	12543	9604	261	0.0208084190385075	0.0271761765930862	489827	492766	480484	9321	5507	351820	355687	0.0446226647819952
CD	leiomyoma	20002_1462	D25	1476	9604	27	0.0182926829268293	0.00281132861307788	500894	492766	491317	1096	5507	360045	355687	0.0145035601032393
rheumatoid arthritis	leiomyoma	20002_1464	D25	5658	9604	108	0.0190880169671262	0.0112453144523115	496712	492766	487216	4017	5507	357124	355687	0.0288787955316999
osteoarthritis	leiomyoma	20002_1465	D25	40680	9604	740	0.0181907571288102	0.0770512286547272	461690	492766	452826	30046	5507	331095	355687	0.0728989685004575
hypercholesterolaemia	leiomyoma	20002_1473	D25	61624	9604	735	0.0119271712319875	0.076530612244898	440746	492766	431877	43957	5507	317184	355687	0.0729039357139411
hayfever	leiomyoma	22126	D25	27696	9604	647	0.0233607741190064	0.0673677634319034	474674	492766	465717	20904	5507	70883	355687	0.0694531341570575
UC	leiomyoma	K51	D25	4104	9604	63	0.0153508771929825	0.0065597667638484	498266	492766	488725	2143	5507	359051	355687	0.0222237145116641
cholelithiasis	leiomyoma	K80	D25	22476	9604	628	0.0279409147535149	0.0653894210745523	479894	492766	470918	10520	5507	350674	355687	0.0696968758077268
asthma	T1D	20002_1111	E4_DM1	58258	1072	146	0.00250609358371382	0.136194029850746	444112	501298	443186	41934	583	319207	360611	0.032127484348281
IBS	T1D	20002_1154	E4_DM1	11487	1072	27	0.00235048315487072	0.0251865671641791	490883	501298	489838	8537	583	352604	360611	0.0144951111444423
hypothyroidism	T1D	20002_1226	E4_DM1	24253	1072	143	0.00589617779243805	0.13339552238806	478117	501298	477188	17574	583	343567	360611	0.0372235471985851
lupus	T1D	20002_1381	E4_DM1	649	1072	3	0.00462249614791988	0.00279850746268657	501721	501298	500652	415	583	360726	360611	0.00524801409899024
eczema/derm	T1D	20002_1452	E4_DM1	12543	1072	18	0.00143506338196604	0.0167910447761194	489827	501298	488773	9321	583	351820	360611	0.0120416118673699
CD	T1D	20002_1462	E4_DM1	1476	1072	7	0.00474254742547425	0.00652985074626866	500894	501298	499829	1096	583	360045	360611	0.00804835699761609
rheumatoid arthritis	T1D	20002_1464	E4_DM1	5658	1072	23	0.0040650406504065	0.021455223880597	496712	501298	495663	4017	583	357124	360611	0.01414589545634
osteoarthritis	T1D	20002_1465	E4_DM1	40680	1072	87	0.00213864306784661	0.0811567164179104	461690	501298	460705	30046	583	331095	360611	0.025204475088173
hypercholesterolaemia	T1D	20002_1473	E4_DM1	61624	1072	315	0.00511164481370894	0.29384328358209	440746	501298	439989	43957	583	317184	360611	0.0514066806447098
hayfever	T1D	22126	E4_DM1	27696	1072	28	0.00101097631426921	0.0261194029850746	474674	501298	473630	20904	583	70883	360611	0.0155208444352437
glaucoma	T1D	6148_2	E4_DM1	7295	1072	48	0.0065798492117889	0.0447761194029851	495075	501298	494051	5092	583	112798	360611	0.0225416837705553
MD	T1D	6148_5	E4_DM1	3880	1072	31	0.00798969072164948	0.0289179104477612	498490	501298	497449	2726	583	115164	360611	0.0191650129887279
leiomyoma	T1D	D25	E4_DM1	9604	1072	15	0.00156184922948771	0.0139925373134328	492766	501298	491709	5507	583	355687	360611	0.0109438798207927
UC	T1D	K51	E4_DM1	4104	1072	14	0.00341130604288499	0.0130597014925373	498266	501298	497208	2143	583	359051	360611	0.0107939276940098
cholelithiasis	T1D	K80	E4_DM1	22476	1072	57	0.00253603844100374	0.0531716417910448	479894	501298	478879	10520	583	350674	360611	0.0208772172446403
asthma	cardiomyopathy	20002_1111	I42	58258	1338	186	0.00319269456555323	0.139013452914798	444112	501032	442960	41934	479	319207	360715	0.0362848256992748
IBS	cardiomyopathy	20002_1154	I42	11487	1338	28	0.0024375380865326	0.0209267563527653	490883	501032	489573	8537	479	352604	360715	0.0147543492183233
hypothyroidism	cardiomyopathy	20002_1226	I42	24253	1338	84	0.00346348905290067	0.062780269058296	478117	501032	476863	17574	479	343567	360715	0.0254142193638829
lupus	cardiomyopathy	20002_1381	I42	649	1338	1	0.00154083204930663	0.000747384155455904	501721	501032	500384	415	479	360726	360715	0.0029222557654499
eczema/derm	cardiomyopathy	20002_1452	I42	12543	1338	33	0.0026309495336044	0.0246636771300448	489827	501032	488522	9321	479	351820	360715	0.0159850307727553
CD	cardiomyopathy	20002_1462	I42	1476	1338	6	0.0040650406504065	0.00448430493273543	500894	501032	499562	1096	479	360045	360715	0.00704710325949597
rheumatoid arthritis	cardiomyopathy	20002_1464	I42	5658	1338	20	0.00353481795687522	0.0149476831091181	496712	501032	495394	4017	479	357124	360715	0.0126570287901679
osteoarthritis	cardiomyopathy	20002_1465	I42	40680	1338	133	0.00326941986234022	0.0994020926756353	461690	501032	460485	30046	479	331095	360715	0.0313196211036163
hypercholesterolaemia	cardiomyopathy	20002_1473	I42	61624	1338	238	0.00386213163702454	0.177877428998505	440746	501032	439646	43957	479	317184	360715	0.0414280197198162
hayfever	cardiomyopathy	22126	I42	27696	1338	50	0.0018053148469093	0.0373692077727952	474674	501032	473386	20904	479	70883	360715	0.0197357894610576
glaucoma	cardiomyopathy	6148_2	I42	7295	1338	20	0.00274160383824537	0.0149476831091181	495075	501032	493757	5092	479	112798	360715	0.0125119044267722
MD	cardiomyopathy	6148_5	I42	3880	1338	15	0.0038659793814433	0.0112107623318386	498490	501032	497167	2726	479	115164	360715	0.0110610666675061
leiomyoma	cardiomyopathy	D25	I42	9604	1338	16	0.00166597251145356	0.0119581464872945	492766	501032	491444	5507	479	355687	360715	0.0114721474888166
T1D	cardiomyopathy	E4_DM1	I42	1072	1338	9	0.0083955223880597	0.00672645739910314	501298	501032	499969	583	479	360611	360715	0.00987505435567292
UC	cardiomyopathy	K51	I42	4104	1338	10	0.00243664717348928	0.00747384155455904	498266	501032	496938	2143	479	359051	360715	0.00888355861285296
cholelithiasis	cardiomyopathy	K80	I42	22476	1338	79	0.00351486029542623	0.0590433482810165	479894	501032	478635	10520	479	350674	360715	0.0247163947576357
asthma	UC	20002_1111	K51	58258	4104	561	0.00962957877029764	0.136695906432749	444112	498266	440569	41934	2143	319207	359051	0.0627997463150369
lupus	UC	20002_1381	K51	649	4104	8	0.012326656394453	0.00194931773879142	501721	498266	497625	415	2143	360726	359051	0.00811195242126593
CD	UC	20002_1462	K51	1476	4104	200	0.13550135501355	0.0487329434697856	500894	498266	496990	1096	2143	360045	359051	0.0856834003995761
rheumatoid arthritis	UC	20002_1464	K51	5658	4104	72	0.0127253446447508	0.0175438596491228	496712	498266	492680	4017	2143	357124	359051	0.0242957584182476
hayfever	UC	22126	K51	27696	4104	204	0.00736568457538995	0.0497076023391813	474674	498266	470774	20904	2143	70883	359051	0.039066895922967
asthma	cholelithiasis	20002_1111	K80	58258	22476	3318	0.0569535514435786	0.147624132407902	444112	479894	424954	41934	10520	319207	350674	0.150566015992594
lupus	cholelithiasis	20002_1381	K80	649	22476	48	0.073959938366718	0.00213561131873999	501721	479894	479293	415	10520	360726	350674	0.01970151681881
CD	cholelithiasis	20002_1462	K80	1476	22476	135	0.0914634146341463	0.00600640683395622	500894	479894	478553	1096	10520	360045	350674	0.0340654308889182
rheumatoid arthritis	cholelithiasis	20002_1464	K80	5658	22476	376	0.0664545775892542	0.0167289553301299	496712	479894	474612	4017	10520	357124	350674	0.0542252845929113
osteoarthritis	cholelithiasis	20002_1465	K80	40680	22476	2808	0.0690265486725664	0.124933262146289	461690	479894	442022	30046	10520	331095	350674	0.14353304958569
hypercholesterolaemia	cholelithiasis	20002_1473	K80	61624	22476	3109	0.0504511229391146	0.138325324790888	440746	479894	421379	43957	10520	317184	350674	0.144352836224917
hayfever	cholelithiasis	22126	K80	27696	22476	1092	0.0394280762564991	0.0485851575013348	474674	479894	453290	20904	10520	70883	350674	0.0887498947823734
UC	cholelithiasis	K51	K80	4104	22476	242	0.0589668615984405	0.0107670403986474	498266	479894	476032	2143	10520	359051	350674	0.0431373981353883
asthma	endometriosis	20002_1111	N80	58258	2278	349	0.0059905935665488	0.153204565408253	444112	500092	442183	41934	1496	319207	359698	0.0499356339333987
IBS	endometriosis	20002_1154	N80	11487	2278	110	0.00957604248280665	0.04828797190518	490883	500092	488715	8537	1496	352604	359698	0.0312519522473216
hypothyroidism	endometriosis	20002_1226	N80	24253	2278	147	0.00606110584257618	0.0645302897278314	478117	500092	475986	17574	1496	343567	359698	0.0336522990352532
lupus	endometriosis	20002_1381	N80	649	2278	4	0.0061633281972265	0.00175592625109745	501721	500092	499447	415	1496	360726	359698	0.00569343222336092
eczema/derm	endometriosis	20002_1452	N80	12543	2278	79	0.00629833373196205	0.0346795434591747	489827	500092	487628	9321	1496	351820	359698	0.0250436169225173
CD	endometriosis	20002_1462	N80	1476	2278	7	0.00474254742547425	0.00307287093942054	500894	500092	498623	1096	1496	360045	359698	0.00743961907703984
rheumatoid arthritis	endometriosis	20002_1464	N80	5658	2278	26	0.00459526334393779	0.0114135206321335	496712	500092	494460	4017	1496	357124	359698	0.0142747388265138
osteoarthritis	endometriosis	20002_1465	N80	40680	2278	173	0.00425270403146509	0.0759438103599649	461690	500092	459585	30046	1496	331095	359698	0.0355169400134595
hypercholesterolaemia	endometriosis	20002_1473	N80	61624	2278	129	0.00209334025704271	0.0566286215978929	440746	500092	438597	43957	1496	317184	359698	0.0322080250349421
hayfever	endometriosis	22126	N80	27696	2278	159	0.00574090121317158	0.0697980684811238	474674	500092	472555	20904	1496	70883	359698	0.0347490756444937
glaucoma	endometriosis	6148_2	N80	7295	2278	15	0.00205620287868403	0.00658472344161545	495075	500092	492812	5092	1496	112798	359698	0.0116813688991517
MD	endometriosis	6148_5	N80	3880	2278	4	0.00103092783505155	0.00175592625109745	498490	500092	496216	2726	1496	115164	359698	0.00721868099016461
leiomyoma	endometriosis	D25	N80	9604	2278	214	0.0222823823406914	0.0939420544337138	492766	500092	490702	5507	1496	355687	359698	0.0544132601761884
T1D	endometriosis	E4_DM1	N80	1072	2278	2	0.00186567164179104	0.000877963125548727	501298	500092	499022	583	1496	360611	359698	0.00437582625437923
cardiomyopathy	endometriosis	I42	N80	1338	2278	2	0.00149476831091181	0.000877963125548727	501032	500092	498756	479	1496	360715	359698	0.00460413020714209
UC	endometriosis	K51	N80	4104	2278	23	0.00560428849902534	0.0100965759438104	498266	500092	496011	2143	1496	359051	359698	0.0135221814189259
cholelithiasis	endometriosis	K80	N80	22476	2278	181	0.00805303434774871	0.0794556628621598	479894	500092	477797	10520	1496	350674	359698	0.0385587865080118
